# Single cell transcriptome profiling of the human developing spinal cord reveals a conserved genetic programme with human specific features

**DOI:** 10.1101/2021.04.12.439474

**Authors:** Teresa Rayon, Rory J. Maizels, Christopher Barrington, James Briscoe

## Abstract

The spinal cord receives input from peripheral sensory neurons and controls motor output by regulating muscle innervating motor neurons. These functions are carried out by neural circuits comprising molecularly and physiologically distinct neuronal subtypes that are generated in a characteristic spatial-temporal arrangement from progenitors in the embryonic neural tube. The systematic mapping of gene expression in mouse embryos has provided insight into the diversity and complexity of cells in the neural tube. For human embryos, however, less information has been available. To address this, we used single cell mRNA sequencing to profile cervical and thoracic regions in four human embryos of Carnegie Stages (CS) CS12, CS14, CS17 and CS19 from Gestational Weeks (W) 4-7. In total we recovered the transcriptomes of 71,219 cells. Analysis of progenitor and neuronal populations from the neural tube, as well as cells of the peripheral nervous system, in dorsal root ganglia adjacent to the neural tube, identified dozens of distinct cell types and facilitated the reconstruction of the differentiation pathways of specific neuronal subtypes. Comparison with existing mouse datasets revealed the overall similarity of mouse and human neural tube development while highlighting specific features that differed between species. These data provide a catalogue of gene expression and cell type identity in the developing neural tube that will support future studies of sensory and motor control systems and can be explored at https://shiny.crick.ac.uk/scviewer/neuraltube/.
