## Supplementary Table 1 for "Single cell transcriptome profiling of the human developing spinal cord reveals a conserved genetic programme with human specific features"

dataset	n_cells	subset
human_CS19_thoracic_rep1	5196	nCount_RNA>=2500 & nCount_RNA<=20500 & nFeature_RNA>=1200 & nFeature_RNA<=5000 & percent_mt<=11.5
human_CS19_thoracic_rep2	4882	nCount_RNA>=2300 & nCount_RNA<=30000 & nFeature_RNA>=1100 & nFeature_RNA<=6000 & percent_mt<=12.7
human_CS17_brachial_rep1	4533	nCount_RNA>=1100 & nCount_RNA<=10500 & nFeature_RNA>=900 & nFeature_RNA<=3100 & percent_mt<=16.9
human_CS17_brachial_rep2	4743	nCount_RNA>=1600 & nCount_RNA<=12750 & nFeature_RNA>=850 & nFeature_RNA<=3500 & percent_mt<=18.7
human_CS14_brachial_rep1	7458	nCount_RNA>=3700 & nCount_RNA<=35000 & nFeature_RNA>=765 & nFeature_RNA<=6500 & percent_mt<=9.3
human_CS19_brachial_rep1	4476	nCount_RNA>=1750 & nCount_RNA<=12200 & nFeature_RNA>=870 & nFeature_RNA<=3800 & percent_mt<=13.1
human_CS19_brachial_rep2	4377	nCount_RNA>=1950 & nCount_RNA<=15500 & nFeature_RNA>=1000 & nFeature_RNA<=4050 & percent_mt<=15.4
human_CS14_thoracic_rep1	4067	nCount_RNA>=3750 & nCount_RNA<=50000 & nFeature_RNA>=740 & nFeature_RNA<=6650 & percent_mt<=10.1
human_CS12_brachial_rep1	6031	nCount_RNA>=2100 & nCount_RNA<=56600 & nFeature_RNA>=850 & nFeature_RNA<=7750 & percent_mt<=9.8
human_CS17_thoracic_rep1	9175	nCount_RNA>=1900 & nCount_RNA<=30250 & nFeature_RNA>=950 & nFeature_RNA<=6600 & percent_mt<=15.8
human_CS12_brachial_rep2	5932	nCount_RNA>=2600 & nCount_RNA<=57300 & nFeature_RNA>=750 & nFeature_RNA<=7200 & percent_mt<=8.9
human_CS17_thoracic_rep2	10349	nCount_RNA>=1400 & nCount_RNA<=28000 & nFeature_RNA>=840 & nFeature_RNA<=6550 & percent_mt<=13.7
mouse_E85_spinalchord_rep3	1837	nCount_RNA>=2100 & nCount_RNA<=14500 & nFeature_RNA>=900 & nFeature_RNA<=3700 & percent_mt<=7.2
mouse_E85_spinalchord_rep4	1652	nCount_RNA>=2300 & nCount_RNA<=10300 & nFeature_RNA>=1000 & nFeature_RNA<=2700 & percent_mt<=4.2
mouse_E95_spinalchord_rep1	2697	nCount_RNA>=8500 & nCount_RNA<=42000 & nFeature_RNA>=1650 & nFeature_RNA<=5550 & percent_mt<=5
mouse_E95_spinalchord_rep2	3005	nCount_RNA>=8300 & nCount_RNA<=33500 & nFeature_RNA>=1900 & nFeature_RNA<=5550 & percent_mt<=5
mouse_E105_spinalchord_rep1	3174	nCount_RNA>=5000 & nCount_RNA<=32100 & nFeature_RNA>=1600 & nFeature_RNA<=5100 & percent_mt<=4.4
mouse_E105_spinalchord_rep2	2438	nCount_RNA>=4200 & nCount_RNA<=33500 & nFeature_RNA>=1724 & nFeature_RNA<=5150 & percent_mt<=4.6
mouse_E105_spinalchord_rep3	4014	nCount_RNA>=2800 & nCount_RNA<=23000 & nFeature_RNA>=1200 & nFeature_RNA<=4550 & percent_mt<=6
mouse_E105_spinalchord_rep4	3241	nCount_RNA>=4150 & nCount_RNA<=34500 & nFeature_RNA>=1550 & nFeature_RNA<=5950 & percent_mt<=4.9
mouse_E105_spinalchord_rep5	2043	nCount_RNA>=4800 & nCount_RNA<=37050 & nFeature_RNA>=1800 & nFeature_RNA<=6000 & percent_mt<=3.9
mouse_E115_spinalchord_rep1	3921	nCount_RNA>=2650 & nCount_RNA<=27650 & nFeature_RNA>=1400 & nFeature_RNA<=5450 & percent_mt<=4
mouse_E115_spinalchord_rep2	2799	nCount_RNA>=3100 & nCount_RNA<=25500 & nFeature_RNA>=1400 & nFeature_RNA<=5600 & percent_mt<=4.1
mouse_E125_spinalchord_rep2	4433	nCount_RNA>=2300 & nCount_RNA<=14800 & nFeature_RNA>=1250 & nFeature_RNA<=3450 & percent_mt<=4.8
mouse_E125_spinalchord_rep4	2809	nCount_RNA>=2900 & nCount_RNA<=20200 & nFeature_RNA>=1450 & nFeature_RNA<=5250 & percent_mt<=6.1
mouse_E125_spinalchord_rep5	2107	nCount_RNA>=3100 & nCount_RNA<=18550 & nFeature_RNA>=1550 & nFeature_RNA<=5300 & percent_mt<=7.3
mouse_E135_spinalchord_rep1	3977	nCount_RNA>=2700 & nCount_RNA<=17400 & nFeature_RNA>=1400 & nFeature_RNA<=5100 & percent_mt<=6.7
mouse_E135_spinalchord_rep2	2886	nCount_RNA>=2700 & nCount_RNA<=13300 & nFeature_RNA>=1350 & nFeature_RNA<=3650 & percent_mt<=7.2
mouse_E135_spinalchord_rep3	2590	nCount_RNA>=2700 & nCount_RNA<=10500 & nFeature_RNA>=1200 & nFeature_RNA<=3750 & percent_mt<=7.7
