## Supplementary Table 2 for "Single cell transcriptome profiling of the human developing spinal cord reveals a conserved genetic programme with human specific features"

### Sheet: Sheet1
Type	Neural_pop	Genes_map_step1	Genes_map_step2	DV
Progenitor	RP	SOX2	LMX1A, MSX1, MSX2, PAX3, WNT1	13
Progenitor	dp1	SOX2	PAX3, MSX1, MSX2, OLIG3, IRX3, IRX5, PAX6	12
Progenitor	dp2	SOX2	PAX3, MSX1, OLIG3, IRX3, IRX5, PAX6	11
Progenitor	dp3	SOX2	PAX3, PAX6, PAX7, MSX1, OLIG3, IRX3, IRX5, GSX2, ASCL1, GBX2	10
Progenitor	dp4	SOX2	PAX3, PAX6, PAX7, IRX3, IRX5, GSX1, GSX2	9
Progenitor	dp4	SOX2	PAX3, ASCL1, GBX2	9
Progenitor	dp5	SOX2	PAX3, PAX6, PAX7, IRX3, IRX5, GSX1, GSX2, DBX2	8
Progenitor	dp6	SOX2	PAX3, PAX6, PAX7, DBX1, DBX2, IRX3, IRX5, SP8	7
Progenitor	p0	SOX2	DBX1, DBX2, IRX3, IRX5, PAX6, SP8	6
Progenitor	p1	SOX2	NKX6-2, DBX2, PRDM12, IRX3, IRX5, PAX6, SP8	5
Progenitor	p2	SOX2	NKX6-1, IRX3, IRX5, FOXN4, PAX6, SP8	4
Progenitor	pMN	SOX2	NKX6-1, OLIG2, SP8	3
Progenitor	p3	SOX2	NKX2-2, NKX2-8, NKX6-1	2
Progenitor	FP	SOX2	FOXA2, FERD3L, ARX, SHH, LMX1B, NKX6-1	1
Progenitor	Null_Progenitor	SOX2
Neuron	dl1	STMN2, MAP2, ELAVL3	POU4F1, LHX2, LHX9, BARHL1, BARHL2	12
Neuron	dl1	STMN2, MAP2, ELAVL3	ATOH1, BARHL1, BARHL2	12
Neuron	dl1	STMN2, MAP2, ELAVL3	BARHL2, LHX9, LHX2	12
Neuron	dl2	STMN2, MAP2, ELAVL3	POU4F1, FOXD3, LHX1, LHX5	11
Neuron	dl3	STMN2, MAP2, ELAVL3	POU4F1, ISL1, TLX3, PRRXL1, OTP	10
Neuron	dl3	STMN2, MAP2, ELAVL3	ISL1, OTP	10
Neuron	dl4	STMN2, MAP2, ELAVL3	LHX1, LHX5, PAX8	9
Neuron	dl4	STMN2, MAP2, ELAVL3	LBX1, LHX1, LHX5, PAX2	9
Neuron	dl4	STMN2, MAP2, ELAVL3	LHX1, LHX5, PAX2, GBX1	9
Neuron	dl4	STMN2, MAP2, ELAVL3	LBX1, LHX1, LHX5, PAX2, GBX1, BHLHE22	9
Neuron	dl4	STMN2, MAP2, ELAVL3	PAX3, PAX7, PTF1A, GSX1, GSX2	9
Neuron	dl5	STMN2, MAP2, ELAVL3	LBX1, LMX1B, POU4F1, TLX3, PRRXL1	8
Neuron	dl5	STMN2, MAP2, ELAVL3	PAX3, PAX7, ASCL1, GSX1, GSX2	8
Neuron	dl6	STMN2, MAP2, ELAVL3	LBX1, LHX1, LHX5, PAX2, DMRT3, WT1, BHLHE22	7
Neuron	V0	STMN2, MAP2, ELAVL3	EVX1, EVX2, LHX1, LHX5	6
Neuron	V0	STMN2, MAP2, ELAVL3	PITX2	6
Neuron	V1	STMN2, MAP2, ELAVL3	EN1, FOXD3, LHX1, LHX5	5
Neuron	V1	STMN2, MAP2, ELAVL3	EN1, BHLHE22, PAX2	5
Neuron	V1	STMN2, MAP2, ELAVL3	EN1, OTP, LHX1, LHX5	5
Neuron	V1	STMN2, MAP2, ELAVL3	EN1, OTP	5
Neuron	V1	STMN2, MAP2, ELAVL3	EN1	5
Neuron	V2a	STMN2, MAP2, ELAVL3	LHX3, VSX2, SOX14, SOX21, BHLHE22	4
Neuron	V2a	STMN2, MAP2, ELAVL3	FOXN4, VSX1, ASCL1, VSX2	4
Neuron	V2b	STMN2, MAP2, ELAVL3	TAL1, GATA2, GATA3, BHLHE22	4
Neuron	V2b	STMN2, MAP2, ELAVL3	GATA3, LHX1, LHX5, MSX1	4
Neuron	V2b	STMN2, MAP2, ELAVL3	FOXN4, VSX1, ASCL1, GATA2, GATA3	4
Neuron	MN	STMN2, MAP2, ELAVL3	LHX3, ISL1, ISL2, MNX1, SLC10A4, SLC18A3	3
Neuron	MN	STMN2, MAP2, ELAVL3	OLIG2, ISL1, MNX1	3
Neuron	MN	STMN2, MAP2, ELAVL3	OLIG2, ISL1, LHX3	3
Neuron	MN	STMN2, MAP2, ELAVL3	ISL2, ALDH1A2, SLC18A3	3
Neuron	MN	STMN2, MAP2, ELAVL3	ARHGAP36, SLC10A4, SLC18A3	3
Neuron	V3	STMN2, MAP2, ELAVL3	NKX2-2, SIM1	2
Neuron	Null_Neuron	STMN2, MAP2, ELAVL3
Oligodendrocyte		SOX10, OLIG2
Blood		SOX17
Hematopoeitic		FERMT3
Erythropoeitic		KLF1
Erythrocytes		HEMGN
Erythrocytes II		CA2
Mesoderm I		FOXC1
Mesoderm II		FOXC2
Mesoderm III		TWIST1
Mesoderm IV		TWIST2
Mesoderm V		MEOX1
Mesoderm VI		MEOX2
Myoblast		MYOG
Neural crest progenitor		SOX10, SOX2		1
DRG Progenitor		SOX10		1
Sensory neuron progenitor		NEUROD1, NEUROG1, NEUROG2		2
Peripheral neuron	Unspecialised sensory neuron	STMN2, MAP2, ELAVL3, SIX1	POU4F2, POU4F3	3
Peripheral neuron	LTMR I	STMN2, MAP2, ELAVL3, SIX1	NTRK2, CACNA1H	4
Peripheral neuron	LTMRs II	STMN2, MAP2, ELAVL3, SIX1	NEFH,RET	4
Peripheral neuron	Myelinted LMTR	STMN2, MAP2, ELAVL3, SIX1	NEFH,RET,FAM19A1	5
Peripheral neuron	Proprioceptor	STMN2, MAP2, ELAVL3, SIX1	NTRK3, RUNX3, PARVB	6
Peripheral neuron	Nonpeptidergic nociceptor	STMN2, MAP2, ELAVL3, SIX1	PLXNC1, P2RX3, SCN10A,TRPV1, MRGPRD,	7
Peripheral neuron	Nonpeptidergic nociceptor	STMN2, MAP2, ELAVL3, SIX1	PLXNC1, MRGPRD, P2RX3, SCN10A,TRPV1	7
Peripheral neuron	Peptidergic nociceptor	STMN2, MAP2, ELAVL3, SIX1	NTRK1,SCN10A	8
Peripheral neuron	Peptidergic nociceptor	STMN2, MAP2, ELAVL3, SIX1	NTRK1,SCN10A,TRPV1	8
Peripheral neuron	C-LTMR	STMN2, MAP2, ELAVL3, SIX1	PIEZO2, TH, GFRA2, SLC17A8	9
Peripheral neuron	Null_Peripheral_neuron	STMN2, MAP2, ELAVL3, SIX1
Skin		KRT8
NULL
