## Supplementary Table 3 for "Single cell transcriptome profiling of the human developing spinal cord reveals a conserved genetic programme with human specific features"

### Sheet: Sheet2
Type	Neural_pop	Genes_map_step1	Genes_map_step2	DV
Progenitor	RP	Sox2	Lmx1a, Msx1, Msx2, Pax3, Wnt1	13
Progenitor	dp1	Sox2	Pax3, Msx1, Msx2, Olig3, Irx3, Irx5, Pax6	12
Progenitor	dp2	Sox2	Pax3, Msx1, Olig3, Irx3, Irx5, Pax6	11
Progenitor	dp3	Sox2	Pax3, Pax6, Pax7, Msx1, Olig3, Irx3, Irx5, Gsx2, Ascl1, Gbx2	10
Progenitor	dp4	Sox2	Pax3, Pax6, Pax7, Irx3, Irx5, Gsx1, Gsx2	9
Progenitor	dp4	Sox2	Pax3, Ascl1, Gbx2	9
Progenitor	dp5	Sox2	Pax3, Pax6, Pax7, Irx3, Irx5, Gsx1, Gsx2, Dbx2	8
Progenitor	dp6	Sox2	Pax3, Pax6, Pax7, Dbx1, Dbx2, Irx3, Irx5, Sp8	7
Progenitor	p0	Sox2	Dbx1, Dbx2, Irx3, Irx5, Pax6, Sp8	6
Progenitor	p1	Sox2	Nkx6-2, Dbx2, Prdm12, Irx3, Irx5, Pax6, Sp8	5
Progenitor	p2	Sox2	Nkx6-1, Irx3, Irx5, Foxn4, Pax6, Sp8	4
Progenitor	pMN	Sox2	Nkx6-1, Olig2, Sp8	3
Progenitor	p3	Sox2	Nkx2-2, Nkx2-9, Nkx6-1	2
Progenitor	FP	Sox2	Foxa2, Ferd3l, Arx, Shh, Lmx1b, Nkx6-1	1
Progenitor	Null_Progenitor	Sox2
Neuron	dl1	Tubb3, Elavl3	Pou4f1, Lhx2, Lhx9, Barhl1, Barhl2	12
Neuron	dl1	Tubb3, Elavl3	Atoh1, Barhl1, Barhl2	12
Neuron	dl1	Tubb3, Elavl3	Barhl2, Lhx9, Lhx2	12
Neuron	dl2	Tubb3, Elavl3	Pou4f1, Foxd3, Lhx1, Lhx5	11
Neuron	dl3	Tubb3, Elavl3	Pou4f1, Isl1, Tlx3, Prrxl1, Otp	10
Neuron	dl3	Tubb3, Elavl3	Isl1, Otp	10
Neuron	dl4	Tubb3, Elavl3	Lhx1, Lhx5, Pax8	9
Neuron	dl4	Tubb3, Elavl3	Lbx1, Lhx1, Lhx5, Pax2	9
Neuron	dl4	Tubb3, Elavl3	Lhx1, Lhx5, Pax2, Gbx1	9
Neuron	dl4	Tubb3, Elavl3	Lbx1, Lhx1, Lhx5, Pax2, Gbx1, Bhlhe22	9
Neuron	dl4	Tubb3, Elavl3	Pax3, Pax7, Ptf1a, Gsx1, Gsx2	9
Neuron	dl5	Tubb3, Elavl3	Lbx1, Lmx1b, Pou4f1, Tlx3, Prrxl1	8
Neuron	dl5	Tubb3, Elavl3	Pax3, Pax7, Ascl1, Gsx1, Gsx2	8
Neuron	dl6	Tubb3, Elavl3	Lbx1, Lhx1, Lhx5, Pax2, Dmrt3, Wt1, Bhlhe22	7
Neuron	V0	Tubb3, Elavl3	Evx1, Evx2, Lhx1, Lhx5	6
Neuron	V0	Tubb3, Elavl3	Pitx2	6
Neuron	V1	Tubb3, Elavl3	En1, Foxd3, Lhx1, Lhx5	5
Neuron	V1	Tubb3, Elavl3	En1, Bhlhe22, Pax2	5
Neuron	V1	Tubb3, Elavl3	En1, Otp, Lhx1, Lhx5	5
Neuron	V1	Tubb3, Elavl3	En1, Otp	5
Neuron	V1	Tubb3, Elavl3	En1	5
Neuron	V2a	Tubb3, Elavl3	Lhx3, Vsx2, Sox14, Sox21, Bhlhe22	4
Neuron	V2a	Tubb3, Elavl3	Foxn4, Vsx1, Ascl1, Vsx2	4
Neuron	V2b	Tubb3, Elavl3	Tal1, Gata2, Gata3, Bhlhe22	4
Neuron	V2b	Tubb3, Elavl3	Gata3, Lhx1, Lhx5, Msx1	4
Neuron	V2b	Tubb3, Elavl3	Foxn4, Vsx1, Ascl1, Gata2, Gata3	4
Neuron	MN	Tubb3, Elavl3	Lhx3, Isl1, Isl2, Mnx1, Slc10a4, Slc18a3	3
Neuron	MN	Tubb3, Elavl3	Olig2, Isl1, Mnx1	3
Neuron	MN	Tubb3, Elavl3	Olig2, Isl1, Lhx3	3
Neuron	MN	Tubb3, Elavl3	Isl2, Aldh1a2, Slc18a3	3
Neuron	MN	Tubb3, Elavl3	Arhgap36, Slc10a4, Slc18a3	3
Neuron	V3	Tubb3, Elavl3	Nkx2-2, Sim1	2
Neuron	Null_Neuron	Tubb3, Elavl3
Oligodendrocyte		Sox10, Olig2
Blood		Sox17
Hematopoeitic		Fermt3
Erythropoeitic		Klf1
Erythrocytes		Hemgn
Erythrocytes II		Car2
Mesoderm I		Foxc1
Mesoderm II		Foxc2
Mesoderm III		Twist1
Mesoderm IV		Twist2
Mesoderm V		Meox1
Mesoderm VI		Meox2
Myoblast		Myog
Neural Crest I		Sox10
Neural Crest II		Sox10, Sox2
Neural crest neurons I		Tubb3, Elavl3, Tlx2
Neural crest neurons II		Tubb3, Elavl3, Sox10
Neural crest neurons III		Tubb3, Elavl3, Six1
Skin		Krt8
NULL
