## Supplementary Table 4 for "Single cell transcriptome profiling of the human developing spinal cord reveals a conserved genetic programme with human specific features"

	Gene	Human_FP	Human_pD	Mouse_FP
1	PAX7	0.0722010913465172	0.311580473374852	0.00637112634745096
2	NECTIN3	0.93921541060673	0.253862245952409	0.911059506558774
3	FAM160A1	0.0102371734796157	0.00036926385270925	0
4	CDH7	0.547448452659079	0.0552740245227733	0
5	SPATS2L	0.61771000834594	0.390165200790613	0.107924070760178
6	TXLNB	0.329012318783839	0.00310000054011845	0.013900921085951
7	FRMD4B	0.963033995507949	0.353346394288363	1.0947876981084
8	SHROOM3	0.321757709822914	0.123005448414929	0.106852439439632
9	SLC1A3	1.07999746010023	0.420711024258221	0.455810965892118
10	TPBG	0.574957339284958	0.191220264128635	0.240808608991821
11	ANKRD29	0.103994741756351	0.0277490759171361	0.0194926425257574
12	C9orf24	0.195588874545002	0.0454080847411691	0
13	IGFBP3	0.0933107351204445	0.0055819123721026	0.121633036049529
14	SLIT2	1.31065394258631	0.113788727000822	0.861334762966054
15	NDFIP1	1.76266304095038	0.485262134600119	0.15956824466488
16	FAM174B	0.293879697594094	0.0172459297617906	0.159461095318215
17	ARX	1.16712814559131	0.00264400188975346	0.588581551143687
18	PEG10	1.19100175971359	0.906723323205094	0.162233519657607
19	ALCAM	0.633169402059619	0.168013997300124	0.483825138380589
20	CFAP126	0.413571461578706	0.00908423644334414	0.0495493573254476
21	EFNB3	0.721234037170238	0.0917202273965391	0.428674397333792
22	AC092040.1	0.0682594541640769	0.0171048859920591	0
23	ITIH5	0.426939371330803	0.00975523176899136	0.0735040163625212
24	C6orf203	0.461972820748776	0.179199234479504	0
25	AL162511.1	0.00533784357687497	0.000297687841824409	0
26	CDHR3	0.462174217068302	0.0226430006367664	0
27	ELMOD1	0.00508693113578805	0.0175982512152357	0.0439705865373096
28	PIFO	0.6424829748635	0.00837652946415674	0
29	AL078639.1	0.29951903069641	0.178887193377266	0
30	RRAD	0.101244904145629	0.00456848806477526	0
